# SVFX: a machine-learning framework to quantify the pathogenicity of structural variants

**DOI:** 10.1101/739474

**Authors:** Sushant Kumar, Arif Harmanci, Jagath Vytheeswaran, Mark B. Gerstein

## Abstract

A rapid decline in sequencing cost has made large-scale genome sequencing studies feasible. One of the fundamental goals of these studies is to catalog all pathogenic variants. Numerous methods and tools have been developed to interpret point mutations and small insertions and deletions. However, there is a lack of approaches for identifying pathogenic genomic structural variations (SVs). That said, SVs are known to play a crucial role in many diseases by altering the sequence and three-dimensional structure of the genome. Previous studies have suggested a complex interplay of genomic and epigenomic features in the emergence and distribution of SVs. However, the exact mechanism of pathogenesis for SVs in different diseases is not straightforward to decipher. Thus, we built an agnostic machine-learning-based workflow, called SVFX, to assign a “pathogenicity score” to somatic and germline SVs in various diseases. In particular, we generated somatic and germline training models, which included genomic, epigenomic, and conservation-based features for SV call sets in diseased and healthy individuals. We then applied SVFX to SVs in six different cancer cohorts and a cardiovascular disease (CVD) cohort. Overall, SVFX achieved high accuracy in identifying pathogenic SVs. Moreover, we found that predicted pathogenic SVs in cancer cohorts were enriched among known cancer genes and many cancer-related pathways (including Wnt signaling, Ras signaling, DNA repair, and ubiquitin-mediated proteolysis). Finally, we note that SVFX is flexible and can be easily extended to identify pathogenic SVs in additional disease cohorts.
