## SupplementalTables for "SVFX: a machine-learning framework to quantify the pathogenicity of structural variants"

### Sheet: Table1_SV_features_list
slno	FeatureName	FeatureType
1	gcPercentage	genomic
2	H3K27ac signal	epigenomic
3	H3K4me1 signal	epigenomic
4	H3K4me3 signal	epigenomic
5	H3K9me3 signal	epigenomic
6	H3K27me3 signal	epigenomic
7	H3K36me3 signal	epigenomic
8	replication timing	functional genomic
9	Dnase Hypersensitivity Sites signal	epigenomic
10	PhyloP score	conservation
11	Heterochromatin annotation	genomic
12	TAD annotation	genomic
13	cancer genes from CGC	genomic
14	CTCF signal	functional genomic
15	Methylation	epigenomic
16	Splice sites annotation	genomic
17	CDS annotation	genomic
18	Promoter annotation	genomic
19	5'UTR annotation	genomic
20	3'UTR annotation	genomic
21	Sensistive sites annotation	conservation
22	Ultraconserved regions annotation	conservation
23	SV length	genomic

### Sheet: Table2_Pancan_hImpact_DEL_KEGG
Enrichment FDR	Genes in list	Total genes	Functional Category	Genes
0.000276356	21	124	Cell cycle	STAG1 CDKN2A CDKN2B CDKN2C ANAPC10 E2F4 ABL1 GSK3B ANAPC4 SMAD4 MCM4 ATM ORC4 FZR1 PRKDC RB1 TP53 CCNH SMC3 CDC20 CDC25C
0.00155953	19	122	Oocyte meiosis	ANAPC10 ADCY5 CPEB3 FBXW11 ANAPC4 ITPR1 PPP2CB PPP2R5D PPP3CA PRKACG RPS6KA2 RPS6KA3 AURKA CALM2 CAMK2B CAMK2D SMC3 CDC20 CDC25C
0.00945567	18	131	Dopaminergic synapse	CREB3 ADCY5 DDC PLCB1 GNAL GNG3 GNGT2 GSK3B ITPR1 PPP2CB PPP2R5D PPP3CA PRKACG PRKCG MAPK8 CALM2 CAMK2B CAMK2D
0.0114176	20	160	Cellular senescence	CDKN2A CDKN2B RAD9B E2F4 HIPK1 FBXW11 HIPK2 ITPR1 NBN ATM PPP3CA PTEN RB1 RBBP4 RELA TP53 VDAC2 CALM2 CAPN2 RASSF5
0.0193045	17	136	Ubiquitin mediated proteolysis	ANAPC10 FBXW11 PPIL2 ANAPC4 MID1 FZR1 PIAS4 FBXW7 SMURF1 UBE2D2 UBE2D3 UBE2I ITCH PIAS1 KEAP1 CUL7 CDC20
0.0193045	11	67	Long-term potentiation	PLCB1 ITPR1 PPP3CA PRKACG PRKCG RAP1B RPS6KA2 RPS6KA3 CALM2 CAMK2B CAMK2D
0.0193045	11	65	Shigellosis	FBXW11 ABL1 PFN4 RHOG MAPK8 RELA UBE2D2 ELMO3 ARPC5L ATG5 CD44

### Sheet: Table3_Pancan_hImpact_DEL_React
Enrichment FDR	Genes in list	Total genes	Functional Category
0.000572446	112	1385	Reactome:R-HSA-74160 Gene expression (Transcription)
0.00271502	21	146	Reactome:R-HSA-5693532 DNA Double-Strand Break Repair
0.00271502	33	290	Reactome:R-HSA-73894 DNA Repair
0.00271502	15	81	Reactome:R-HSA-111885 Opioid Signalling
0.00271502	103	1343	Reactome:R-HSA-597592 Post-translational protein modification
0.00271502	97	1245	Reactome:R-HSA-73857 RNA Polymerase II Transcription
0.00293528	54	592	Reactome:R-HSA-1640170 Cell Cycle
0.00293528	38	366	Reactome:R-HSA-5663202 Diseases of signal transduction
0.00412492	143	2038	Reactome:R-HSA-392499 Metabolism of proteins
0.00461191	87	1119	Reactome:R-HSA-212436 Generic Transcription Pathway
0.00644418	27	238	Reactome:R-HSA-3247509 Chromatin modifying enzymes
0.00644418	27	238	Reactome:R-HSA-4839726 Chromatin organization
0.00694682	45	490	Reactome:R-HSA-69278 Cell Cycle, Mitotic
0.00923744	7	24	Reactome:R-HSA-180024 DARPP-32 events
0.0159477	5	14	Reactome:R-HSA-4839748 AMER1 mutants destabilize the destruction complex
0.0159477	5	14	Reactome:R-HSA-5467337 APC truncation mutants have impaired AXIN binding
0.0159477	5	14	Reactome:R-HSA-5467340 AXIN missense mutants destabilize the destruction complex
0.0159477	5	14	Reactome:R-HSA-4839735 AXIN mutants destabilize the destruction complex, activating WNT signaling
0.0159477	30	306	Reactome:R-HSA-983168 Antigen processing Ubiquitination & Proteasome degradation
0.0159477	67	857	Reactome:R-HSA-1643685 Disease
0.0159477	8	37	Reactome:R-HSA-8939243 RUNX1 interacts with co-factors whose precise effect on RUNX1 targets is not known
0.0159477	12	76	Reactome:R-HSA-3108214 SUMOylation of DNA damage response and repair proteins
0.0159477	6	20	Reactome:R-HSA-3232118 SUMOylation of transcription factors
0.0159477	175	2690	Reactome:R-HSA-162582 Signal Transduction
0.0159477	30	299	Reactome:R-HSA-195721 Signaling by WNT
0.0159477	5	14	Reactome:R-HSA-5467348 Truncations of AMER1 destabilize the destruction complex
0.0159477	5	14	Reactome:R-HSA-4839744 truncated APC mutants destabilize the destruction complex
0.0162178	36	393	Reactome:R-HSA-194315 Signaling by Rho GTPases
0.0162793	19	160	Reactome:R-HSA-69242 S Phase
0.0169186	15	112	Reactome:R-HSA-5693567 HDR through Homologous Recombination (HR) or Single Strand Annealing (SSA)

### Sheet: Table4_Pancan_hImpact_DUP_KEGG
Enrichment FDR	Genes in list	Total genes	Functional Category	Genes
0.000486922	16	72	Arrhythmogenic right ventricular cardiomyopathy (ARVC)	CTNNA1 CTNNA2 DMD EMD CTNNA3 ITGA6 ITGA3 ITGAV ITGB4 PKP2 CACNA2D3 ACTB RYR2 SGCG TCF7L2 ITGA8
0.00283565	24	167	Hepatocellular carcinoma	NQO1 FRAT2 GRB2 GSK3B GSTM2 GSTM5 LRP5 SMAD4 MYC PRKCB PTEN ARID1B BAK1 RB1 ACTB RPS6KB1 SMARCA4 SMARCC1 TCF7L2 TGFBR2 TXNRD1 DPF3 FZD1 FZD9
0.00664411	22	158	Wnt signaling pathway	WIF1 FRAT2 INVS GSK3B LRP5 SMAD4 MYC NFATC1 NFATC3 ROR1 PPP3CA LGR4 PRKCB CHD8 LGR6 TBL1X TCF7L2 FZD1 FZD9 ZNRF3 CUL1 LGR5
0.0410567	12	72	Adherens junction	CTNNA1 CTNNA2 FER CTNNA3 LMO7 SMAD4 PTPRJ ACTB SNAI1 TCF7L2 TGFBR2 ACTN4

### Sheet: Table5_Pancan_hImpact_DUP_React
Enrichment FDR	Genes in list	Total genes	Functional Category	Genes
2.93567e-05	54	432	Reactome:R-HSA-9006934 Signaling by Receptor Tyrosine Kinases	AKT3 AP2B1 AP2S1 ATP6V0A1 ATP6V0D1 ATP6V1G3 COL9A1 CSK CTNNA1 DNM1 DNM2 DNM3 DOCK7 ELMO1 ERBB4 ESR1 FER FGFR3 GALNT3 GRB2 HSP90AA1 ITCH ITGA3 ITGAV ITPR1 ITPR3 LAMA5 MEF2A MEMO1 MLST8 NCK2 NCKAP1 NRG3 NRG4 NTRK2 PCSK6 POLR2E POLR2I POLR2L PRKCB PTPN12 PTPRJ PTPRK RALA RASA1 RIT1 ROCK1 SH2B2 SH3GL2 SH3GL3 SH3KBP1 SPINT1 TEC WWOX
0.000261323	165	2038	Reactome:R-HSA-392499 Metabolism of proteins	ACO2 ACTB ADAMTS16 ADAMTS19 ADAMTSL1 ADAMTSL3 ADAMTSL4 AGBL4 ANK3 ANKRD28 APLP2 ARRB1 ARSF ARSH ATF6 ATP6V0D1 AURKB B4GALT6 BARD1 BRCC3 CANX CFTR CHST10 CNTN4 CNTN5 COA4 COG3 COMMD1 COPE COPS4 COQ2 CTSD CUL1 CXXC1 DCUN1D5 DHPS DYNC1H1 DYNC1I1 EDEM1 EDEM2 EEF2 EIF2B5 EIF4B EIF4H EPRS ERAL1 ESR1 EXOC4 EXTL3 FBXL18 FBXO22 FBXW9 FGA FGG FOXK2 GALNT11 GALNT14 GALNT3 GALNTL6 GNG4 GOLGA2 GRIA1 GSPT1 HDA…
0.000261323	118	1343	Reactome:R-HSA-597592 Post-translational protein modification	ACTB ADAMTS16 ADAMTS19 ADAMTSL1 ADAMTSL3 ADAMTSL4 AGBL4 ANK3 ANKRD28 APLP2 ARRB1 ARSF ARSH AURKB B4GALT6 BARD1 BRCC3 CANX CFTR CHST10 CNTN4 CNTN5 COG3 COMMD1 COPE COPS4 CUL1 DCUN1D5 DHPS DYNC1H1 DYNC1I1 EDEM1 EDEM2 EEF2 ESR1 FBXL18 FBXO22 FBXW9 FGA FGG FOXK2 GALNT11 GALNT14 GALNT3 GALNTL6 GOLGA2 GRIA1 HDAC4 HIST1H2BL HLTF IFIH1 INO80 INO80B KCTD7 LGALS1 LMAN1L LMAN2 LMO7 LSAMP LYPD4 LYPD5 MAGT1 M…
0.0013133	80	857	Reactome:R-HSA-1643685 Disease	ADAMTS16 ADAMTS19 ADAMTSL1 ADAMTSL3 ADAMTSL4 AKT1S1 AKT3 AP2B1 AP2S1 ARRB1 CANX CDH1 CFTR CHMP4B CSK CUL1 CUX1 DAB2IP DOCK2 EEF2 ELMO1 ERBB4 ESR1 FGA FGB FGFR3 FGG FOXO1 GOLGA2 GPC6 GRB2 GSK3B GTF2E2 HDAC4 HDAC9 HSP90AA1 HSPG2 LRP5 MAML2 MARK3 MLST8 MUC1 MUC13 MYC NELFB NF1 NFKB1 NRG3 NRG4 NUP153 NUP205 NUP98 POLR2E POLR2I POLR2L PPP2R5B RASA1 RBPJ RNGTT RPL10 RPL23A RPL37A RPLP2 RPS21 RPS26 RPS2…
0.00212529	20	120	Reactome:R-HSA-1500931 Cell-Cell communication	ACTN4 CADM2 CD151 CDH1 CDH13 CDH15 CDH3 CDH6 CLDN11 CTNNA1 DST F11R GRB2 ITGA6 ITGB4 MAGI2 NCK2 PARD6A PARVA SPTAN1
0.00244071	60	607	Reactome:R-HSA-199991 Membrane Trafficking	AKT3 ANK3 ANKRD28 AP2B1 AP2S1 ARRB1 C2CD5 CFTR CHMP4B CLVS2 COG3 COPE COPS4 CUX1 DENND1A DNM1 DNM2 DNM3 DYNC1H1 DYNC1I1 EXOC4 GAK GCC2 GNS GOLGA2 GOLGA4 GRB2 GRIA1 KIF16B KIF26B KIF6 LDLR LMAN1L LMAN2 PICALM PIP5K1C PPP6R3 RAB36 RALA RALGAPA2 REPS1 RIN2 RIN3 RINL SAR1B SEC24A SH3GL2 SH3GL3 SH3KBP1 SNX2 SPTAN1 STON2 STX5 SYT11 TBC1D17 TBC1D4 TRAPPC2L TRAPPC6B VPS25 VPS53
0.00436071	89	1029	Reactome:R-HSA-1266738 Developmental Biology	ABLIM2 ACTB AKT3 ANK3 AP2B1 AP2S1 ARHGAP35 ARHGEF12 ARTN CACNA1I CDH15 CFL1 CNTN1 COL9A1 CTCF CTNNA1 CTNNA2 DAB1 DCC DNM1 DNM2 DNM3 DSCAM EVPL EZR FOXO1 FOXP1 GRB2 GSK3B GSPT1 HIST1H2BL HNF1A HSP90AA1 ITGAV KAZN KLF5 KMT2C KRT13 KRT15 KRT18 KRT32 KRT35 KRT36 KRT8 KRT81 LGI4 MED13L MED26 MEF2A NCK2 NCOA6 NELL2 NFKB1 NTN4 PABPC1 PAK4 PCSK6 PIP5K1C PKP2 POLR2E POLR2I POLR2L PRKAR2A RASA1 RBPJ RNPS1 …
0.00726676	6	14	Reactome:R-HSA-177504 Retrograde neurotrophin signalling	AP2B1 AP2S1 DNM1 DNM2 DNM3 SH3GL2
0.0091998	15	88	Reactome:R-HSA-446728 Cell junction organization	CADM2 CD151 CDH1 CDH13 CDH15 CDH3 CDH6 CLDN11 CTNNA1 DST F11R ITGA6 ITGB4 PARD6A PARVA
0.0091998	39	366	Reactome:R-HSA-5663202 Diseases of signal transduction	AKT1S1 AKT3 ARRB1 CSK CUL1 CUX1 DAB2IP ERBB4 ESR1 FGA FGB FGFR3 FGG FOXO1 GRB2 GSK3B HDAC4 HDAC9 HSP90AA1 LRP5 MAML2 MARK3 MLST8 MYC NF1 NRG3 NRG4 POLR2E POLR2I POLR2L PPP2R5B RASA1 RBPJ SMAD4 TBL1X TCF7L2 TGFBR2 TNKS ZC3HAV1
0.0091998	8	28	Reactome:R-HSA-437239 Recycling pathway of L1	AP2B1 AP2S1 DNM1 DNM2 DNM3 EZR RPS6KA4 SH3GL2
0.0147993	5	11	Reactome:R-HSA-5607763 CLEC7A (Dectin-1) induces NFAT activation	ITPR1 ITPR3 NFATC1 NFATC3 PPP3CA
0.0168998	50	531	Reactome:R-HSA-422475 Axon guidance	ABLIM2 ACTB ANK3 AP2B1 AP2S1 ARHGAP35 ARHGEF12 ARTN CACNA1I CFL1 CNTN1 COL9A1 DAB1 DCC DNM1 DNM2 DNM3 DSCAM EZR GRB2 GSK3B GSPT1 HSP90AA1 ITGAV NCK2 NELL2 NTN4 PABPC1 PAK4 PIP5K1C PRKAR2A RASA1 RNPS1 ROBO2 ROCK1 RPL10 RPL23A RPL37A RPLP2 RPS21 RPS26 RPS29 RPS6KA4 SCN9A SH3GL2 SH3KBP1 SLIT2 SPTAN1 SRGAP3 TRIO
0.0168998	19	137	Reactome:R-HSA-8856828 Clathrin-mediated endocytosis	AP2B1 AP2S1 ARRB1 CFTR COPS4 DNM1 DNM2 DNM3 GAK GRB2 LDLR PICALM PIP5K1C REPS1 SH3GL2 SH3GL3 SH3KBP1 STON2 SYT11
0.0217407	14	88	Reactome:R-HSA-6794362 Protein-protein interactions at synapses	DLG2 DLGAP1 EPB41L1 GRIA1 GRIA4 GRM5 LIN7C NLGN1 NLGN4X NRXN1 PPFIA2 PPFIBP2 SHANK1 SLITRK4
0.0217407	32	299	Reactome:R-HSA-195721 Signaling by WNT	AGO2 AP2B1 AP2S1 CHD8 CUL1 FRAT2 FZD1 GNG4 GSK3B HIST1H2BL ITPR1 ITPR3 LGR4 LGR5 LGR6 LRP5 MYC NFATC1 PARD6A PPP2R5B PPP3CA PRKCB PRKG1 ROR1 SMARCA4 SMURF2 SOX6 TCF7L2 TNKS TRRAP WIF1 ZNRF3
0.0312382	16	113	Reactome:R-HSA-5173105 O-linked glycosylation	ADAMTS16 ADAMTS19 ADAMTSL1 ADAMTSL3 ADAMTSL4 B4GALT6 GALNT11 GALNT14 GALNT3 GALNTL6 MUC1 MUC13 ST3GAL2 ST3GAL3 ST6GALNAC3 THSD7A
0.0391768	30	286	Reactome:R-HSA-446203 Asparagine N-linked glycosylation	ANK3 ANKRD28 B4GALT6 CANX CHST10 COG3 COPE DYNC1H1 DYNC1I1 EDEM1 EDEM2 GOLGA2 GRIA1 LMAN1L LMAN2 MAGT1 MOGS PPP6R3 SAR1B SEC24A SPTAN1 SRD5A3 ST3GAL2 ST3GAL3 ST3GAL5 ST6GALNAC3 ST6GALNAC6 STX5 TRAPPC2L TRAPPC6B
0.0391768	188	2690	Reactome:R-HSA-162582 Signal Transduction	ACTB AGO2 AKR1C4 AKT1S1 AKT3 AMH AP2B1 AP2S1 ARHGAP15 ARHGAP21 ARHGAP24 ARHGAP35 ARHGAP5 ARHGEF12 ARHGEF2 ARHGEF3 ARRB1 ARTN ATP6V0A1 ATP6V0D1 ATP6V1G3 AURKB CBFB CDH1 CFL1 CFTR CHD8 CNTN1 COL9A1 CSK CTNNA1 CTSD CUL1 DAB2IP DEPDC7 DNM1 DNM2 DNM3 DOCK7 DYNC1H1 DYNC1I1 ECE1 EFCAB7 EIF4B ELMO1 ERBB4 ESR1 F11R FER FGA FGB FGD4 FGFR3 FGG FNTB FOSB FOXO1 FRAT2 FRK FZD1 FZD9 GALNT3 GATAD2A GLI3 GNA12 GN…
0.0426844	11	66	Reactome:R-HSA-216083 Integrin cell surface interactions	CDH1 COL9A1 F11R FGA FGB FGG HSPG2 ITGA3 ITGA6 ITGA8 ITGAV
0.0426844	9	47	Reactome:R-HSA-3214841 PKMTs methylate histone lysines	DOT1L DPY30 KMT2C KMT2E MECOM NFKB1 SETD2 SUV39H2 SUZ12
0.0426844	4	9	Reactome:R-HSA-446107 Type I hemidesmosome assembly	CD151 DST ITGA6 ITGB4
0.0426844	61	722	Reactome:R-HSA-5653656 Vesicle-mediated transport	AKT3 ANK3 ANKRD28 AP2B1 AP2S1 ARRB1 C2CD5 CFTR CHMP4B CLVS2 COG3 COPE COPS4 CUX1 DENND1A DNM1 DNM2 DNM3 DYNC1H1 DYNC1I1 EXOC4 GAK GCC2 GNS GOLGA2 GOLGA4 GRB2 GRIA1 HSP90AA1 KIF16B KIF26B KIF6 LDLR LMAN1L LMAN2 PICALM PIP5K1C PPP6R3 RAB36 RALA RALGAPA2 REPS1 RIN2 RIN3 RINL SAR1B SEC24A SH3GL2 SH3GL3 SH3KBP1 SNX2 SPTAN1 STON2 STX5 SYT11 TBC1D17 TBC1D4 TRAPPC2L TRAPPC6B VPS25 VPS53
0.0441198	7	31	Reactome:R-HSA-418990 Adherens junctions interactions	CADM2 CDH1 CDH13 CDH15 CDH3 CDH6 CTNNA1
0.0441198	11	68	Reactome:R-HSA-204005 COPII-mediated vesicle transport	ANKRD28 GOLGA2 GRIA1 LMAN1L LMAN2 PPP6R3 SAR1B SEC24A STX5 TRAPPC2L TRAPPC6B
0.0441198	14	99	Reactome:R-HSA-8856825 Cargo recognition for clathrin-mediated endocytosis	AP2B1 AP2S1 ARRB1 CFTR COPS4 GRB2 LDLR PICALM REPS1 SH3GL2 SH3GL3 SH3KBP1 STON2 SYT11
0.0441198	30	296	Reactome:R-HSA-1474244 Extracellular matrix organization	ADAM15 ADAM9 ADAMTS16 CAPN15 CD151 CDH1 COL19A1 COL28A1 COL2A1 COL9A1 CTSD DMD DST F11R FGA FGB FGG HSPG2 ITGA3 ITGA6 ITGA8 ITGAV ITGB4 LAMA5 LOXL1 MMP10 MMP11 MMP3 NRXN1 NTN4
0.0441198	6	23	Reactome:R-HSA-3000157 Laminin interactions	HSPG2 ITGA3 ITGA6 ITGAV ITGB4 LAMA5
0.0441198	7	31	Reactome:R-HSA-8941326 RUNX2 regulates bone development	CBFB GLI3 HDAC4 RB1 SMAD4 SMAD6 ZNF521
0.0485931	4	10	Reactome:R-HSA-428542 Regulation of commissural axon pathfinding by SLIT and ROBO	DCC NELL2 ROBO2 SLIT2
